# The histone methyltransferase SDG26 shapes cold stress responses in Arabidopsis through chromatin-based regulation of ABA-dependent and ABA-independent pathways

**DOI:** 10.1101/2025.11.25.690385

**Authors:** Xue Zhang, Julie Zumsteg, Mathieu Erhardt, Wen-Hui Shen, Alexandre Berr

## Abstract

Plants constantly face adverse environmental conditions, including temperature drops that can severely impair growth and productivity. To cope with such stresses, they have evolved complex mechanisms of transcriptional reprogramming. While various cold-responsive pathways have been described, the contribution of chromatin-level regulation, and in particular histone modifications, remains largely obscure. Here, we identify the histone methyltransferase SET DOMAIN GROUP 26 (SDG26) as a positive regulator of cold stress responses in *Arabidopsis thaliana*. We show that *SDG26* is transcriptionally induced and post-transcriptionally stabilized by cold, and that its loss of function leads to increased freezing tolerance but reduced drought tolerance. At the molecular level, SDG26 promotes expression of cold-responsive genes, including members of the CBF-COR regulon, through direct binding and histone H3 lysine 36 trimethylation (H3K36me3) at their chromatin. Concomitantly, SDG26 modulates abscisic acid (ABA) biosynthesis, catabolism, and transport, thereby promoting ABA accumulation, stomatal closure, and drought tolerance. Collectively, our results reveal that SDG26 integrates ABA-dependent and ABA-independent pathways to fine-tune Arabidopsis responses to abiotic stresses. We further establish SDG26 as a chromatin modifier contributing to stress-responsive H3K36me3 enrichment at specific loci. Together, our work identifies SDG26 as a chromatin-based hub balancing cold acclimation with water conservation, thereby enhancing plant resilience.
