## Supplementary Table S1 for "The histone methyltransferase SDG26 shapes cold stress responses in Arabidopsis through chromatin-based regulation of ABA-dependent and ABA-independent pathways"

### Sheet: Feuil1
Table S2: Genes involved in ABA homeostasis according to Baron et al., 2012 and mis-regulated in sdg26-1 under normal growth conditions based on microarray data from Liu et al., 2016.
Up-regulated			Down-regulated			Unchanged			Not on the microarray
Gene	Code		Gene	Code		Gene	Code		Gene	Code
CYP707A3	At5g45340		ABA1	At5g67030		NCED2	At4g18350		NCED6	At3g24220
CYP707A4	At3g19270		ABA2	At1g52340		NCED3	At3g14440		AtBG1	At1g52400
ABCG40	At1g15520		ABA4	At1g67080		NCED9	At1g78390		NCED9	At1g78390
			AAO3	At2g27150		CYP707A1	At4g19230		BCG40	At1g15520
			NCED5	At1g30100		CYP707A2	At2g29090		AtBG1	At1g52400
			ABCG25	At1g71960
			UGT71B6	At3g21780
