## Supplementary Table S2 for "The histone methyltransferase SDG26 shapes cold stress responses in Arabidopsis through chromatin-based regulation of ABA-dependent and ABA-independent pathways"

### Sheet: Sheet1
Table S2: Primers used in this work
Primers used for genotyping:
name	Sequence
SDG26.1-LP	5'-TTTACATGCTTTGCCGGTTAC-3'
SDG26.1-RP	5'-CTTTCTCGCAAGATCCATGAC -3'
SOC1-2537	5'-GGATCCATGGTGAGGGGCAAAACTC-3'
SOC1-2538	5'-CTGAAACATCTGATCAAAAGCTG -3'
SOC1-2539	5'-TTGGGTTCACGTAGTGGGCCATCG-3'
LBb1.3	5'- ATTTTGCCGATTTCGGAAC-3'
Primers used for cloning:
name	Sequence
pSDG26 attB1 F	5’-GGGGACAAGTTTGTACAAAAAAGCA GGC TTC gataagttgtttcccatctacgtttt-3’
pSDG26 attB2 R	5’-GGGGACCACTTTGTACAAGAAAGCTGGGTC ttttttgtcagcgattctcgcaat-3’
gSDG26 attB1 F	5’-GGGGACAAGTTTGTACAAAAAAGCAGGCTTCccacc ATGCAATTTTCTTGTGATCCTG-3’
gSDG26 attB2 R	5’-GGGGACCACTTTGTACAAGAAAGCTGGGTC TTTGGCTTCCAAGAGTTTAATATG-3’
Oligonucleotide probes used for in situ hybridization:
name	Sequence
SDG26cds-F1	5’-AAGGCAGAGTTTGATCTTTACTCTAGT-3’
SDG26cds-R1	5’-CAAACGTGAAAAGTAAACCAAGTTAG-3’
SDG26cds-F2	5’- GGAAGCAGGAAACGAAGACCATATT-3’
SDG26cds-R2	5’- TAAATTTCAACAAAATGTTCTCAT -3’
Primers used for qRT-PCR:
Name	Sequence
SDG26-F	5'-AGTGCGTTGTCTCTGTGGTG-3'
SDG26-R	5'-TCGTCACCATCCTCCCATAC-3'
SOC1-F	5'-AGCTGCAGAAAACGAGAAGCTCTCTG-3'
SOC1-R	5'- AAGAACGTACTTGGAGCTGGC-3'
CBF1-F	5’-TCTCATCTTGAAAAGCCAACG-3’
CBF1-R	5’-AATCCCGGAGTCAACATGC-3’
CBF2-F	5’-GGTCTTGACATGGAGGAGACC-3’
CBF2-R	5’-AAAGGGTTTGCTCCTGGTTT-3’
CBF3-F	5’-TCCACTGTACGGACGGAAG-3’
CBF3-R	5’-TGCCGAGTTTGTTGGCTAAT-3’
COR15A-F	5’-GTTTGCGGCTTCTTTTCCT-3’
COR15A-R	5’-ACCGCAGATACATTGGGTAAA -3’
COR29A-F	5’-GAAGATGATGATGATGACGAGC -3’
COR29A-R	5’-TCAGTGGGTTTGGTGTAATCG -3’
COR29B-F	5’-GAGTTGAAGATTCTGGGAACTGAAG -3’
COR29B-R	5’-GTTCACAAACAGAGGCATCATACA-3’
RD22-F	5’-CCGGTAAAAGAACCGACGTA-3’
RD22-R	5’-AAAGGGTTTGCTCCTGGTTT-3’
KIN1-F	5’-CTCCAGCTCCAGCACCAG-3’
KIN1-R	5’-GCTGGCAAAGCTGAGGAG-3’
KIN2-F	5’-ACTGCCGCATCCGATATACT-3’
KIN2-R	5’-GGCAAAGCTGAGGAGAAGAG-3’
PR1-F	5’-TTCTTCCCTCGAAAGCTCAA-3’
PR1-R	5’-AAGGCCCACCAGAGTGTATG-3’
ERF1-F	5’-AAAGCAGCTTGATCGTAGGC-3’
ERF1-R	5’-ATTCGACTAGAAACGGTATTAG-3’
ARR7-F	5’-TTGTGGATCGTAAAGTCATCG-3’
ARR7-R	5’-CTATCAAATTCACCTTCAAATCC-3’
PDF1.2-F	5’-CACCCTTATCTTCGCTGCTCTT-3’
PDF1.2-R	5’-TACACTTGTGTGCTGGGAAGAC-3’
NCED6-F	5’-GGAATCCGGTGAACTCTTCGCTTT-3’
NCED6-R	5’-AAACGACTTGCTGGTCAGGTACGA-3’
NCED5-F	5’-TTCGCCGTCATCCTCCGTTAGTTT-3’
NCED5-R	5’- AGGGTTCCAACGGGAAGTGTCTTT-3’
ABA1-F	5'-TGGGTGCAGATGGCATTTGGTCTA-3’
ABA1-R	5'-CCACCACCAACATCCGAAGAAACA-3’
ABA2-F	5'-CTCGCTTTGGCTCATTTGC-3'
ABA2-R	5'-CCGTCAGTTCCACCCCTTT-3'
ABA4-F	5'-AATGACTCTTGCTTCTGCTTGGAT-3'
ABA4-R	5'-GCTTTGGTTACGAAATGCGAAACGAT-3'
AAO3-F	5'-TGGAAGTGGACCTTGTGACAGGAA-3’
AAO3-R	5'-AACCCGATGCCTTGAACAAATGCTCC-3’
BCG25-F	5’-CGCCATGGCTTACTTTGAATCCGT-3’
BCG25-R	5’-TGTATCATAAGCCGTGACCAGCGT-3’
BCG40-F	5’-ATGTTCTGGGACCTTGGAGGCAAA-3’
BCG40-R	5’- AGCATAAGGCATGGCGGAGTACAT-3’
AtBG1-F	5’-ACAAGGCGAGGTTCGGACTTTACT-3’
AtBG1-R	5’-AGTTCTTCCCTCAGCTTGGAGGTT-3’
CYP707A3-F	5'-GGCGGCTCTGTTTCTCTGTTTACT-3'
CYP707A3-R	5'-TTGGAATGTTTCGCCGACGTAAGG-3'
CYP707A4-F	5’-TCGAGCACATTGCCCTTTCTTCCT-3'
CYP707A4-R	5’-CCACATCAAAGGCGAACTGCAAGA-3'
TIP4.1-F	5'-GTGAAAACTGTTGGAGAGAAGCAA-3'
TIP4.1- R	5'-TCAACTGGATACCCTTTCGCA-3'
GAPDH -F	5'-TTGGTGACAACAGGTCAAGCA-3'
GAPDH-R	5'-AAACTTGTCGCTCAATGCAATC-3'
EXP -F	5'-GAGCTGAAGTGGCTTCAATGAC-3'
EXP -R	5'-GGTCCGACATACCCATGATCC-3'
Primers used for ChIP-qPCR:
Name	Sequence
SOC1-1-F	5'-AGCAGAGAGAGAAGAGACG-3'
SOC1-1-R	5'-GAAGTAGCTTTCCTCGTTTCAT-3'
SOC1-2-F	5'-GCATCCTTCAATTAAACCGATAAC-3'
SOC1-2-R	5'-AAGTCAACGAAAGATTAAGTACCC-3'
SOC1-3-F	5'-GCAGCTCAAGCAAAAGGTAAAGTAG-3'
SOC1-3-R	5'-GCACAAGAGGCTTACTTACTTGGAA-3'
CBF1-P1-F	5'-AGTCCTGTCCTGGTCCATTTACAT-3'
CBF1-P1-R	5'-AATTATCAATTTCGATGGACGGTT-3'
CBF1-P3-F	5'-GTAACAACAGCAGCCAGCCAA-3'
CBF1-P3-R	5'-CACGGAGTTTTTGTCTCTGTGAAT-3'
CBF1-C1-F	5'-GCATGTCTCAACTTCGCTGA-3'
CBF1-C1-R	5'-ATCGTCTCCTCCATGTCCAG-3'
ABA1-P-F	5'-CTTCTCTCAGGTTTGAGTCTGAGG-3'
ABA1-P-R	5'-CCGACGAGAAGAGCAAAAACTCCG-3'
ABA1-C1-F	5'-AGGATTGGTGTTTGCTTTAGCGGCT-3'
ABA1-C1-R	5'_CGGGCCTCTGTATTTTCCTTCTCCT-3'
ABA1-C2-F	5'-GCGCTGATCACGTCACGTTCAAATA-3'
ABA1-C2-R	5'-GTTGACATGTCTTTTCTCTCCTCCA-3'
ABA1-C3-F	5'-AATTTTCCCGCGCGGTTTAGATCG-3'
ABA1-C3-R	5'-ACCGAGATTTGGTAGGGGTGATAGA-3'
TUB2.2-F	5'-GACATCCCACCTACTGGTCTGAA-3'
TUB2.2-R	5'-CTCGCCTGAACATCTCTTGGA-3'
